# Chromosome-scale genomes of two wild flowering cherrys (*Cerasus itosakura* and *C. jamasakura*) provide insights into structural evolution in *Prunus*

**DOI:** 10.1101/2025.08.30.673203

**Authors:** Kazumichi Fujiwara, Atsushi Toyoda, Toshio Katsuki, Yutaka Sato, Bhim B. Biswa, Takushi Kishida, Momi Tsuruta, Yasukazu Nakamura, Takako Mochizuki, Noriko Kimura, Shoko Kawamoto, Tazro Ohta, Ken-Ichi Nonomura, Hironori Niki, Hiroyuki Yano, Kinji Umehara, Chikahiko Suzuki, Tsuyoshi Koide

**Author notes:** Author for correspondence: Tsuyoshi Koide, Mouse Genomics Resource Laboratory, National Institute of Genetics 1111 Yata, Mishima, Shizuoka, 411-8540, Japan.

## Abstract

Flowering cherries (genus *Cerasus*) are iconic trees in Japan, celebrated for their cultural and ecological significance. Despite their prominence, high-quality genomic resources for wild *Cerasus* species have been limited. Here, we report chromosome-level genome assemblies of two representative Japanese cherries: *Cerasus itosakura*, a progenitor of the widely cultivated *C.* ×*yedoensis* ‘Somei-yoshino’, and *Cerasus jamasakura*, a traditional popular wild species endemic to Japan. Using deep PacBio long-read and Illumina short-read sequencing, combined with reference-guided scaffolding based on near-complete *C. speciosa* genome, we generated assemblies of 259.1 Mbp (*C. itosakura*) and 312.6 Mbp (*C. jamasakura*), with both >98% BUSCO completeness. Consistent with their natural histories, *C. itosakura* showed low heterozygosity, while *C. jamasakura* displayed high genomic diversity. Comparative genomic analyses revealed structural variations, including large chromosomal inversions. Notably, the availability of both the previously published *C. speciosa* genome and our new *C. itosakura* genome enabled the reconstruction of proxy haplotypes for both parental lineages of ‘Somei-yoshino’. Comparison with the phased genome of ‘Somei-yoshino’ revealed genomic discrepancies, suggesting that the cultivar may have arisen from genetically distinct or admixed individuals, and may also reflect intraspecific diversity. Our results offer genomic foundations for evolutionary and breeding studies in *Cerasus* and *Prunus*.
