## Supplementary Table for "Chromosome-scale genomes of two wild flowering cherrys (*Cerasus itosakura* and *C. jamasakura*) provide insights into structural evolution in *Prunus*"

### Sheet: Supplementary Table 1
Supplementary Table 1. Average Nucleotide Identity (ANI) in genus Cerasus
1-to-1
itosakura
jamasakura	96.1236
speciosa	96.0978	97.7986
campanulata	96.0694	96.4569	96.4004
	itosakura	jamasakura	speciosa	campanulata

### Sheet: Supplementary Table 2
Supplementary Table 2. List of genes located within the chromosome 8 inversion in C. itosakura (positions based on the C. speciosa genome)
Transcript name	Start position	End position	EggNOG Description	EggNOG GO Biological	EggNOG GO Cellular	EggNOG GO Molecular
g26321.t1	6242961	6256954	beta-glucosidase	GO:0000003,GO:0000902,GO:0000904,GO:0003006,GO:0005975,GO:0008150,GO:0008152,GO:0009653,GO:0009826,GO:0009856,GO:0009860,GO:0009932,GO:0009987,GO:0016043,GO:0016049,GO:0022414,GO:0030154,GO:0032501,GO:0032502,GO:0032989,GO:0040007,GO:0044238,GO:0044703,GO:0044706,GO:0048468,GO:0048588,GO:0048589,GO:0048610,GO:0048856,GO:0048868,GO:0048869,GO:0051704,GO:0060560,GO:0071704,GO:0071840,	GO:0005575,GO:0005618,GO:0005622,GO:0005623,GO:0005737,GO:0005794,GO:0005911,GO:0009505,GO:0009506,GO:0030054,GO:0030312,GO:0043226,GO:0043227,GO:0043229,GO:0043231,GO:0044424,GO:0044444,GO:0044464,GO:0055044,GO:0071944,	GO:0003674,GO:0003824,GO:0004338,GO:0004553,GO:0004565,GO:0005488,GO:0008422,GO:0015925,GO:0015926,GO:0016787,GO:0016798,GO:0033907,GO:0043167,GO:0043169,GO:0046872,GO:0047701,GO:0080083,
g26325.t1	6402001	6403941	Multicopper oxidase	GO:0006412,GO:0006725,GO:0008150,GO:0008152,GO:0009056,GO:0009058,GO:0009059,GO:0009698,GO:0009699,GO:0009808,GO:0009809,GO:0009987,GO:0010023,GO:0010035,GO:0010038,GO:0010467,GO:0018130,GO:0018958,GO:0019438,GO:0019439,GO:0019538,GO:0019748,GO:0034645,GO:0042221,GO:0043170,GO:0044237,GO:0044238,GO:0044248,GO:0044249,GO:0044260,GO:0044550,GO:0046189,GO:0046271,GO:0046274,GO:0046483,GO:0046688,GO:…	GO:0005575,GO:0005576,GO:0005622,GO:0005623,GO:0005737,GO:0005840,GO:0032991,GO:0043226,GO:0043228,GO:0043229,GO:0043232,GO:0044424,GO:0044444,GO:0044464,GO:0048046,	GO:0003674,GO:0003735,GO:0003824,GO:0005198,GO:0005488,GO:0005507,GO:0016491,GO:0016679,GO:0016682,GO:0043167,GO:0043169,GO:0046872,GO:0046914,GO:0052716,
g26326.t1	6407573	6410798	Plant mobile domain	NA	NA	NA
g26328.t1	6416229	6416729	NA	NA	NA	NA
g26329.t1	6465724	6478906	beta-glucosidase	GO:0000003,GO:0000902,GO:0000904,GO:0003006,GO:0005975,GO:0008150,GO:0008152,GO:0009653,GO:0009826,GO:0009856,GO:0009860,GO:0009932,GO:0009987,GO:0016043,GO:0016049,GO:0022414,GO:0030154,GO:0032501,GO:0032502,GO:0032989,GO:0040007,GO:0044238,GO:0044703,GO:0044706,GO:0048468,GO:0048588,GO:0048589,GO:0048610,GO:0048856,GO:0048868,GO:0048869,GO:0051704,GO:0060560,GO:0071704,GO:0071840,	GO:0005575,GO:0005618,GO:0005622,GO:0005623,GO:0005737,GO:0005794,GO:0005911,GO:0009505,GO:0009506,GO:0030054,GO:0030312,GO:0043226,GO:0043227,GO:0043229,GO:0043231,GO:0044424,GO:0044444,GO:0044464,GO:0055044,GO:0071944,	GO:0003674,GO:0003824,GO:0004338,GO:0004553,GO:0004565,GO:0005488,GO:0008422,GO:0015925,GO:0015926,GO:0016787,GO:0016798,GO:0033907,GO:0043167,GO:0043169,GO:0046872,GO:0047701,GO:0080083,
g26330.t1	6556344	6557534	Inherit from KOG: Retrotransposon protein	NA	NA	NA
g26332.t1	6647960	6651298	COP9 signalosome complex subunit	GO:0000338,GO:0007154,GO:0007165,GO:0007275,GO:0007602,GO:0008150,GO:0008152,GO:0009314,GO:0009416,GO:0009581,GO:0009582,GO:0009583,GO:0009585,GO:0009605,GO:0009628,GO:0009639,GO:0009987,GO:0010017,GO:0010387,GO:0016043,GO:0019538,GO:0022607,GO:0023052,GO:0032501,GO:0032502,GO:0036211,GO:0043170,GO:0043412,GO:0043933,GO:0044085,GO:0044237,GO:0044238,GO:0044260,GO:0050789,GO:0050794,GO:0050896,GO:…	GO:0005575,GO:0005622,GO:0005623,GO:0005634,GO:0005737,GO:0005829,GO:0008180,GO:0032991,GO:0043226,GO:0043227,GO:0043229,GO:0043231,GO:0044422,GO:0044424,GO:0044428,GO:0044444,GO:0044446,GO:0044464,	NA
g26333.t1	6688939	6689406	Down-regulated in metastasis	NA	NA	NA
g26334.t1	6707584	6710746	Multicopper oxidase	GO:0006725,GO:0008150,GO:0008152,GO:0009056,GO:0009698,GO:0009808,GO:0009987,GO:0019439,GO:0019748,GO:0044237,GO:0044248,GO:0046271,GO:0046274,GO:0055114,GO:0071704,GO:1901360,GO:1901361,GO:1901575,	GO:0005575,GO:0005576,GO:0048046,	GO:0003674,GO:0003824,GO:0005488,GO:0005507,GO:0016491,GO:0016679,GO:0016682,GO:0043167,GO:0043169,GO:0046872,GO:0046914,GO:0052716,
g26335.t1	6714825	6720109	Multicopper oxidase	GO:0006725,GO:0008150,GO:0008152,GO:0009056,GO:0009698,GO:0009808,GO:0009987,GO:0019439,GO:0019748,GO:0044237,GO:0044248,GO:0046271,GO:0046274,GO:0055114,GO:0071704,GO:1901360,GO:1901361,GO:1901575,	GO:0005575,GO:0005576,GO:0048046,	GO:0003674,GO:0003824,GO:0005488,GO:0005507,GO:0016491,GO:0016679,GO:0016682,GO:0043167,GO:0043169,GO:0046872,GO:0046914,GO:0052716,
g26336.t1	6762135	6767342	Multicopper oxidase	GO:0006725,GO:0008150,GO:0008152,GO:0009056,GO:0009698,GO:0009808,GO:0009987,GO:0019439,GO:0019748,GO:0044237,GO:0044248,GO:0046271,GO:0046274,GO:0055114,GO:0071704,GO:1901360,GO:1901361,GO:1901575,	GO:0005575,GO:0005576,GO:0048046,	GO:0003674,GO:0003824,GO:0005488,GO:0005507,GO:0016491,GO:0016679,GO:0016682,GO:0043167,GO:0043169,GO:0046872,GO:0046914,GO:0052716,
g26337.t1	6780160	6780632	Multicopper oxidase	GO:0006725,GO:0008150,GO:0008152,GO:0009056,GO:0009698,GO:0009808,GO:0009987,GO:0019439,GO:0019748,GO:0044237,GO:0044248,GO:0046271,GO:0046274,GO:0055114,GO:0071704,GO:1901360,GO:1901361,GO:1901575,	GO:0005575,GO:0005576,GO:0048046,	GO:0003674,GO:0003824,GO:0005488,GO:0005507,GO:0016491,GO:0016679,GO:0016682,GO:0043167,GO:0043169,GO:0046872,GO:0046914,GO:0052716,
g26338.t1	6805945	6806654	nuclear export mediator factor	NA	NA	GO:0003674,GO:0003676,GO:0005488,GO:0008270,GO:0043167,GO:0043169,GO:0046872,GO:0046914,GO:0097159,GO:1901363,
g26339.t1	6818242	6822746	Multicopper oxidase	GO:0006725,GO:0008150,GO:0008152,GO:0009056,GO:0009698,GO:0009808,GO:0009987,GO:0019439,GO:0019748,GO:0044237,GO:0044248,GO:0046271,GO:0046274,GO:0055114,GO:0071704,GO:1901360,GO:1901361,GO:1901575,	GO:0005575,GO:0005576,GO:0048046,	GO:0003674,GO:0003824,GO:0005488,GO:0005507,GO:0016491,GO:0016679,GO:0016682,GO:0043167,GO:0043169,GO:0046872,GO:0046914,GO:0052716,
g26340.t1	6825396	6831245	Multicopper oxidase	GO:0006725,GO:0008150,GO:0008152,GO:0009056,GO:0009698,GO:0009808,GO:0009987,GO:0019439,GO:0019748,GO:0044237,GO:0044248,GO:0046271,GO:0046274,GO:0055114,GO:0071704,GO:1901360,GO:1901361,GO:1901575,	GO:0005575,GO:0005576,GO:0048046,	GO:0003674,GO:0003824,GO:0005488,GO:0005507,GO:0016491,GO:0016679,GO:0016682,GO:0043167,GO:0043169,GO:0046872,GO:0046914,GO:0052716,
g26341.t1	6852933	6855125	Multicopper oxidase	GO:0006725,GO:0008150,GO:0008152,GO:0009056,GO:0009698,GO:0009808,GO:0009987,GO:0019439,GO:0019748,GO:0044237,GO:0044248,GO:0046271,GO:0046274,GO:0055114,GO:0071704,GO:1901360,GO:1901361,GO:1901575,	GO:0005575,GO:0005576,GO:0048046,	GO:0003674,GO:0003824,GO:0005488,GO:0005507,GO:0016491,GO:0016679,GO:0016682,GO:0043167,GO:0043169,GO:0046872,GO:0046914,GO:0052716,
g26342.t1	6876917	6878529	Multicopper oxidase	GO:0006725,GO:0008150,GO:0008152,GO:0009056,GO:0009698,GO:0009808,GO:0009987,GO:0019439,GO:0019748,GO:0044237,GO:0044248,GO:0046271,GO:0046274,GO:0055114,GO:0071704,GO:1901360,GO:1901361,GO:1901575,	GO:0005575,GO:0005576,GO:0048046,	GO:0003674,GO:0003824,GO:0005488,GO:0005507,GO:0016491,GO:0016679,GO:0016682,GO:0043167,GO:0043169,GO:0046872,GO:0046914,GO:0052716,
g26343.t1	6894662	6908283	Multicopper oxidase	GO:0006725,GO:0008150,GO:0008152,GO:0009056,GO:0009698,GO:0009808,GO:0009987,GO:0019439,GO:0019748,GO:0044237,GO:0044248,GO:0046271,GO:0046274,GO:0055114,GO:0071704,GO:1901360,GO:1901361,GO:1901575,	GO:0005575,GO:0005576,GO:0048046,	GO:0003674,GO:0003824,GO:0005488,GO:0005507,GO:0016491,GO:0016679,GO:0016682,GO:0043167,GO:0043169,GO:0046872,GO:0046914,GO:0052716,
g26343.t2	6907908	6908283	Multicopper oxidase	GO:0006725,GO:0008150,GO:0008152,GO:0009056,GO:0009698,GO:0009808,GO:0009987,GO:0019439,GO:0019748,GO:0044237,GO:0044248,GO:0046271,GO:0046274,GO:0055114,GO:0071704,GO:1901360,GO:1901361,GO:1901575,	GO:0005575,GO:0005576,GO:0048046,	GO:0003674,GO:0003824,GO:0005488,GO:0005507,GO:0016491,GO:0016679,GO:0016682,GO:0043167,GO:0043169,GO:0046872,GO:0046914,GO:0052716,
g26344.t1	6895887	6897754	60S ribosomal protein	GO:0006412,GO:0008150,GO:0008152,GO:0009058,GO:0009059,GO:0009987,GO:0010467,GO:0019538,GO:0034645,GO:0043170,GO:0044237,GO:0044238,GO:0044249,GO:0044260,GO:0071704,GO:1901576,	GO:0005575,GO:0005622,GO:0005623,GO:0005634,GO:0005730,GO:0005737,GO:0005829,GO:0005840,GO:0005911,GO:0009506,GO:0009507,GO:0009536,GO:0015934,GO:0016020,GO:0022625,GO:0022626,GO:0030054,GO:0031974,GO:0031981,GO:0032991,GO:0043226,GO:0043227,GO:0043228,GO:0043229,GO:0043231,GO:0043232,GO:0043233,GO:0044391,GO:0044422,GO:0044424,GO:0044428,GO:0044444,GO:0044445,GO:0044446,GO:0044464,GO:0055044,GO:…	GO:0003674,GO:0003735,GO:0005198,
g26345.t1	6919209	6920059	Inherit from euNOG: CACTA, En Spm sub-class	GO:0006508,GO:0008150,GO:0008152,GO:0019538,GO:0043170,GO:0044238,GO:0071704,	NA	GO:0003674,GO:0003824,GO:0008233,GO:0008234,GO:0016787,
g26345.t2	6919209	6920368	Inherit from euNOG: CACTA, En Spm sub-class	GO:0006508,GO:0008150,GO:0008152,GO:0019538,GO:0043170,GO:0044238,GO:0071704,	NA	GO:0003674,GO:0003824,GO:0008233,GO:0008234,GO:0016787,
g26346.t1	6938319	6943244	Multicopper oxidase	GO:0006725,GO:0008150,GO:0008152,GO:0009056,GO:0009698,GO:0009808,GO:0009987,GO:0019439,GO:0019748,GO:0044237,GO:0044248,GO:0046271,GO:0046274,GO:0055114,GO:0071704,GO:1901360,GO:1901361,GO:1901575,	GO:0005575,GO:0005576,GO:0048046,	GO:0003674,GO:0003824,GO:0005488,GO:0005507,GO:0016491,GO:0016679,GO:0016682,GO:0043167,GO:0043169,GO:0046872,GO:0046914,GO:0052716,
g26347.t1	6990213	6990838	NA	NA	NA	NA
g26350.t1	7082703	7083170	resistance protein	GO:0006950,GO:0006952,GO:0007154,GO:0007165,GO:0008150,GO:0008152,GO:0009987,GO:0023052,GO:0050789,GO:0050794,GO:0050896,GO:0051716,GO:0065007,	NA	GO:0000166,GO:0001882,GO:0001883,GO:0003674,GO:0003824,GO:0005488,GO:0005524,GO:0016462,GO:0016787,GO:0016817,GO:0016818,GO:0017076,GO:0017111,GO:0030554,GO:0032549,GO:0032550,GO:0032553,GO:0032555,GO:0032559,GO:0035639,GO:0036094,GO:0043167,GO:0043168,GO:0043531,GO:0097159,GO:1901265,GO:1901363,
g26352.t1	7173128	7173845	NA	NA	NA	NA
g26354.t1	7173157	7191841	Somatic embryogenesis receptor kinase	GO:0000003,GO:0003006,GO:0006468,GO:0006793,GO:0006796,GO:0006996,GO:0007030,GO:0007049,GO:0007154,GO:0007165,GO:0007166,GO:0007167,GO:0007178,GO:0007275,GO:0008150,GO:0008152,GO:0009555,GO:0009556,GO:0009719,GO:0009725,GO:0009741,GO:0009742,GO:0009755,GO:0009790,GO:0009791,GO:0009793,GO:0009838,GO:0009908,GO:0009987,GO:0010033,GO:0010152,GO:0010154,GO:0010227,GO:0014070,GO:0016043,GO:0016310,GO:…	GO:0005575,GO:0005622,GO:0005623,GO:0005737,GO:0005783,GO:0005789,GO:0005886,GO:0012505,GO:0016020,GO:0031090,GO:0031224,GO:0032991,GO:0042175,GO:0043226,GO:0043227,GO:0043229,GO:0043231,GO:0044422,GO:0044424,GO:0044425,GO:0044432,GO:0044444,GO:0044446,GO:0044464,GO:0071944,	GO:0000166,GO:0001882,GO:0001883,GO:0003674,GO:0003824,GO:0004672,GO:0004674,GO:0004675,GO:0004713,GO:0004714,GO:0004871,GO:0004888,GO:0005488,GO:0005524,GO:0008289,GO:0016301,GO:0016740,GO:0016772,GO:0016773,GO:0017076,GO:0019199,GO:0030554,GO:0032549,GO:0032550,GO:0032553,GO:0032555,GO:0032559,GO:0035639,GO:0036094,GO:0038023,GO:0043167,GO:0043168,GO:0060089,GO:0097159,GO:1901265,GO:1901363,
g26354.t2	7173157	7192274	Somatic embryogenesis receptor kinase	GO:0000003,GO:0003006,GO:0006468,GO:0006793,GO:0006796,GO:0006996,GO:0007030,GO:0007049,GO:0007154,GO:0007165,GO:0007166,GO:0007167,GO:0007178,GO:0007275,GO:0008150,GO:0008152,GO:0009555,GO:0009556,GO:0009719,GO:0009725,GO:0009741,GO:0009742,GO:0009755,GO:0009790,GO:0009791,GO:0009793,GO:0009838,GO:0009908,GO:0009987,GO:0010033,GO:0010152,GO:0010154,GO:0010227,GO:0014070,GO:0016043,GO:0016310,GO:…	GO:0005575,GO:0005622,GO:0005623,GO:0005737,GO:0005783,GO:0005789,GO:0005886,GO:0012505,GO:0016020,GO:0031090,GO:0031224,GO:0032991,GO:0042175,GO:0043226,GO:0043227,GO:0043229,GO:0043231,GO:0044422,GO:0044424,GO:0044425,GO:0044432,GO:0044444,GO:0044446,GO:0044464,GO:0071944,	GO:0000166,GO:0001882,GO:0001883,GO:0003674,GO:0003824,GO:0004672,GO:0004674,GO:0004675,GO:0004713,GO:0004714,GO:0004871,GO:0004888,GO:0005488,GO:0005524,GO:0008289,GO:0016301,GO:0016740,GO:0016772,GO:0016773,GO:0017076,GO:0019199,GO:0030554,GO:0032549,GO:0032550,GO:0032553,GO:0032555,GO:0032559,GO:0035639,GO:0036094,GO:0038023,GO:0043167,GO:0043168,GO:0060089,GO:0097159,GO:1901265,GO:1901363,
g26355.t1	7198858	7203242	Somatic embryogenesis receptor kinase	GO:0000003,GO:0003006,GO:0006468,GO:0006793,GO:0006796,GO:0006996,GO:0007030,GO:0007049,GO:0007154,GO:0007165,GO:0007166,GO:0007167,GO:0007178,GO:0007275,GO:0008150,GO:0008152,GO:0009555,GO:0009556,GO:0009719,GO:0009725,GO:0009741,GO:0009742,GO:0009755,GO:0009790,GO:0009791,GO:0009793,GO:0009838,GO:0009908,GO:0009987,GO:0010033,GO:0010152,GO:0010154,GO:0010227,GO:0014070,GO:0016043,GO:0016310,GO:…	GO:0005575,GO:0005622,GO:0005623,GO:0005737,GO:0005783,GO:0005789,GO:0005886,GO:0012505,GO:0016020,GO:0031090,GO:0031224,GO:0032991,GO:0042175,GO:0043226,GO:0043227,GO:0043229,GO:0043231,GO:0044422,GO:0044424,GO:0044425,GO:0044432,GO:0044444,GO:0044446,GO:0044464,GO:0071944,	GO:0000166,GO:0001882,GO:0001883,GO:0003674,GO:0003824,GO:0004672,GO:0004674,GO:0004675,GO:0004713,GO:0004714,GO:0004871,GO:0004888,GO:0005488,GO:0005524,GO:0008289,GO:0016301,GO:0016740,GO:0016772,GO:0016773,GO:0017076,GO:0019199,GO:0030554,GO:0032549,GO:0032550,GO:0032553,GO:0032555,GO:0032559,GO:0035639,GO:0036094,GO:0038023,GO:0043167,GO:0043168,GO:0060089,GO:0097159,GO:1901265,GO:1901363,
g26356.t1	7226369	7234390	Somatic embryogenesis receptor kinase	GO:0000003,GO:0003006,GO:0006468,GO:0006793,GO:0006796,GO:0006996,GO:0007030,GO:0007049,GO:0007154,GO:0007165,GO:0007166,GO:0007167,GO:0007178,GO:0007275,GO:0008150,GO:0008152,GO:0009555,GO:0009556,GO:0009719,GO:0009725,GO:0009741,GO:0009742,GO:0009755,GO:0009790,GO:0009791,GO:0009793,GO:0009838,GO:0009908,GO:0009987,GO:0010033,GO:0010152,GO:0010154,GO:0010227,GO:0014070,GO:0016043,GO:0016310,GO:…	GO:0005575,GO:0005622,GO:0005623,GO:0005737,GO:0005783,GO:0005789,GO:0005886,GO:0012505,GO:0016020,GO:0031090,GO:0031224,GO:0032991,GO:0042175,GO:0043226,GO:0043227,GO:0043229,GO:0043231,GO:0044422,GO:0044424,GO:0044425,GO:0044432,GO:0044444,GO:0044446,GO:0044464,GO:0071944,	GO:0000166,GO:0001882,GO:0001883,GO:0003674,GO:0003824,GO:0004672,GO:0004674,GO:0004675,GO:0004713,GO:0004714,GO:0004871,GO:0004888,GO:0005488,GO:0005524,GO:0008289,GO:0016301,GO:0016740,GO:0016772,GO:0016773,GO:0017076,GO:0019199,GO:0030554,GO:0032549,GO:0032550,GO:0032553,GO:0032555,GO:0032559,GO:0035639,GO:0036094,GO:0038023,GO:0043167,GO:0043168,GO:0060089,GO:0097159,GO:1901265,GO:1901363,
g26357.t1	7237483	7238332	zinc finger	NA	NA	GO:0003674,GO:0005488,GO:0008270,GO:0043167,GO:0043169,GO:0046872,GO:0046914,
g26358.t1	7239609	7240857	ATP synthase delta chain	GO:0006091,GO:0006139,GO:0006152,GO:0006163,GO:0006164,GO:0006195,GO:0006200,GO:0006725,GO:0006753,GO:0006754,GO:0006793,GO:0006796,GO:0006807,GO:0006810,GO:0006811,GO:0006812,GO:0006950,GO:0006952,GO:0008150,GO:0008152,GO:0009056,GO:0009058,GO:0009116,GO:0009117,GO:0009119,GO:0009123,GO:0009124,GO:0009125,GO:0009126,GO:0009127,GO:0009128,GO:0009141,GO:0009142,GO:0009143,GO:0009144,GO:0009145,GO:…	GO:0005575,GO:0005622,GO:0005623,GO:0005737,GO:0009507,GO:0009526,GO:0009532,GO:0009534,GO:0009535,GO:0009536,GO:0009570,GO:0009579,GO:0009941,GO:0010287,GO:0010319,GO:0016020,GO:0016469,GO:0031967,GO:0031975,GO:0031976,GO:0031984,GO:0032991,GO:0033178,GO:0034357,GO:0042651,GO:0043226,GO:0043227,GO:0043229,GO:0043231,GO:0044422,GO:0044424,GO:0044425,GO:0044434,GO:0044435,GO:0044436,GO:0044444,GO:…	GO:0003674,GO:0003824,GO:0005215,GO:0008324,GO:0015075,GO:0015078,GO:0015399,GO:0016462,GO:0016787,GO:0016817,GO:0016818,GO:0016887,GO:0017111,GO:0019829,GO:0022804,GO:0022857,GO:0022890,GO:0042625,GO:0042626,GO:0044769,GO:0046933,
g26359.t1	7245047	7250356	Regulator of Vps4 activity in the MVB pathway	NA	NA	NA
g26360.t1	7269659	7274783	angio-associated migratory cell protein-like	NA	GO:0005575,GO:0005622,GO:0005623,GO:0005737,GO:0005829,GO:0044424,GO:0044444,GO:0044464,	NA
g26360.t2	7269659	7274783	angio-associated migratory cell protein-like	NA	GO:0005575,GO:0005622,GO:0005623,GO:0005737,GO:0005829,GO:0044424,GO:0044444,GO:0044464,	NA
g26360.t3	7269659	7275024	angio-associated migratory cell protein-like	NA	GO:0005575,GO:0005622,GO:0005623,GO:0005737,GO:0005829,GO:0044424,GO:0044444,GO:0044464,	NA
g26361.t1	7279465	7281569	mitochondrial transcription termination factor family protein	NA	NA	NA
g26362.t1	7281686	7291730	chromatin modification	GO:0006139,GO:0006152,GO:0006163,GO:0006184,GO:0006195,GO:0006325,GO:0006351,GO:0006355,GO:0006725,GO:0006753,GO:0006793,GO:0006796,GO:0006807,GO:0006996,GO:0008150,GO:0008152,GO:0009056,GO:0009058,GO:0009059,GO:0009116,GO:0009117,GO:0009119,GO:0009141,GO:0009143,GO:0009144,GO:0009146,GO:0009150,GO:0009154,GO:0009164,GO:0009166,GO:0009199,GO:0009203,GO:0009205,GO:0009207,GO:0009259,GO:0009261,GO:…	GO:0005575,GO:0005622,GO:0005623,GO:0005634,GO:0005737,GO:0032991,GO:0043226,GO:0043227,GO:0043229,GO:0043231,GO:0044424,GO:0044464,	GO:0000166,GO:0001882,GO:0001883,GO:0003674,GO:0003824,GO:0003924,GO:0005488,GO:0005525,GO:0016462,GO:0016787,GO:0016817,GO:0016818,GO:0017076,GO:0017111,GO:0019001,GO:0032549,GO:0032550,GO:0032553,GO:0032555,GO:0032561,GO:0035639,GO:0036094,GO:0043167,GO:0043168,GO:0097159,GO:1901265,GO:1901363,
g26363.t1	7292528	7295097	Transcription factor	GO:0006139,GO:0006351,GO:0006355,GO:0006725,GO:0006807,GO:0008150,GO:0008152,GO:0009058,GO:0009059,GO:0009889,GO:0009987,GO:0010467,GO:0010468,GO:0010556,GO:0016070,GO:0018130,GO:0019219,GO:0019222,GO:0019438,GO:0031323,GO:0031326,GO:0032774,GO:0034641,GO:0034645,GO:0034654,GO:0043170,GO:0044237,GO:0044238,GO:0044249,GO:0044260,GO:0044271,GO:0046483,GO:0050789,GO:0050794,GO:0051171,GO:0051252,GO:…	GO:0005575,GO:0005622,GO:0005623,GO:0005634,GO:0043226,GO:0043227,GO:0043229,GO:0043231,GO:0044424,GO:0044464,	NA
g26365.t1	7310176	7311057	DNA repair protein	GO:0000003,GO:0000724,GO:0000725,GO:0006139,GO:0006152,GO:0006163,GO:0006195,GO:0006200,GO:0006259,GO:0006281,GO:0006302,GO:0006310,GO:0006725,GO:0006753,GO:0006793,GO:0006796,GO:0006807,GO:0006950,GO:0006974,GO:0007049,GO:0008150,GO:0008152,GO:0009056,GO:0009116,GO:0009117,GO:0009119,GO:0009123,GO:0009125,GO:0009126,GO:0009128,GO:0009141,GO:0009143,GO:0009144,GO:0009146,GO:0009150,GO:0009154,GO:…	GO:0005575,GO:0005622,GO:0005623,GO:0005634,GO:0043226,GO:0043227,GO:0043229,GO:0043231,GO:0044424,GO:0044464,	GO:0000166,GO:0001882,GO:0001883,GO:0003674,GO:0003676,GO:0003677,GO:0003684,GO:0003697,GO:0003824,GO:0005488,GO:0005524,GO:0008094,GO:0008270,GO:0016462,GO:0016787,GO:0016817,GO:0016818,GO:0016887,GO:0017076,GO:0017111,GO:0030554,GO:0032549,GO:0032550,GO:0032553,GO:0032555,GO:0032559,GO:0035639,GO:0036094,GO:0043167,GO:0043168,GO:0043169,GO:0046872,GO:0046914,GO:0097159,GO:1901265,GO:1901363,
g26366.t1	7311349	7313814	NA	NA	NA	NA
g26367.t1	7341594	7341977	Pyruvate kinase	GO:0005975,GO:0005996,GO:0006006,GO:0006007,GO:0006091,GO:0006096,GO:0006793,GO:0006796,GO:0008150,GO:0008152,GO:0009056,GO:0009987,GO:0016052,GO:0016310,GO:0019318,GO:0019320,GO:0044237,GO:0044238,GO:0046365,GO:0071704,GO:1901575,	GO:0005575,GO:0005622,GO:0005623,GO:0005737,GO:0009507,GO:0009532,GO:0009536,GO:0009570,GO:0043226,GO:0043227,GO:0043229,GO:0043231,GO:0044422,GO:0044424,GO:0044434,GO:0044435,GO:0044444,GO:0044446,GO:0044464,	GO:0000166,GO:0000287,GO:0001882,GO:0001883,GO:0003674,GO:0003824,GO:0004743,GO:0005488,GO:0005524,GO:0016301,GO:0016740,GO:0016772,GO:0016773,GO:0017076,GO:0030554,GO:0030955,GO:0031420,GO:0032549,GO:0032550,GO:0032553,GO:0032555,GO:0032559,GO:0035639,GO:0036094,GO:0043167,GO:0043168,GO:0043169,GO:0046872,GO:0097159,GO:1901265,GO:1901363,
g26369.t1	7380820	7386035	Transcription factor	GO:0006139,GO:0006351,GO:0006355,GO:0006725,GO:0006807,GO:0008150,GO:0008152,GO:0009058,GO:0009059,GO:0009889,GO:0009987,GO:0010467,GO:0010468,GO:0010556,GO:0016070,GO:0018130,GO:0019219,GO:0019222,GO:0019438,GO:0031323,GO:0031326,GO:0032774,GO:0034641,GO:0034645,GO:0034654,GO:0043170,GO:0044237,GO:0044238,GO:0044249,GO:0044260,GO:0044271,GO:0046483,GO:0050789,GO:0050794,GO:0051171,GO:0051252,GO:…	GO:0005575,GO:0005622,GO:0005623,GO:0005634,GO:0043226,GO:0043227,GO:0043229,GO:0043231,GO:0044424,GO:0044464,	NA
g26370.t1	7392877	7394166	protein EPIDERMAL PATTERNING FACTOR	GO:0007275,GO:0008150,GO:0008544,GO:0009653,GO:0009791,GO:0009886,GO:0009887,GO:0009888,GO:0009913,GO:0009987,GO:0010016,GO:0010052,GO:0010103,GO:0010374,GO:0030154,GO:0030855,GO:0032501,GO:0032502,GO:0043588,GO:0043589,GO:0045682,GO:0045683,GO:0048367,GO:0048513,GO:0048519,GO:0048580,GO:0048581,GO:0048729,GO:0048730,GO:0048731,GO:0048856,GO:0048869,GO:0050789,GO:0050793,GO:0051093,GO:0051239,GO:…	GO:0005575,GO:0005576,	NA
g26372.t1	7402082	7405931	Acylamino-acid-releasing	GO:0006508,GO:0008150,GO:0008152,GO:0019538,GO:0043170,GO:0044238,GO:0071704,	GO:0005575,GO:0005622,GO:0005623,GO:0005634,GO:0005737,GO:0005773,GO:0009507,GO:0009536,GO:0043226,GO:0043227,GO:0043229,GO:0043231,GO:0044424,GO:0044444,GO:0044464,	GO:0003674,GO:0003824,GO:0004175,GO:0004177,GO:0004252,GO:0008233,GO:0008236,GO:0008238,GO:0016787,GO:0017171,GO:0070008,GO:0070009,
g26374.t1	7408532	7411371	Transposase, Mutator family	NA	NA	NA
g26375.t1	7409422	7410141	Transposase, Mutator family	NA	NA	NA
g26376.t1	7427190	7431078	subtilase family	GO:0006508,GO:0008150,GO:0008152,GO:0019222,GO:0019538,GO:0043086,GO:0043170,GO:0044092,GO:0044238,GO:0050789,GO:0050790,GO:0065007,GO:0065009,GO:0071704,	NA	GO:0003674,GO:0003824,GO:0004175,GO:0004252,GO:0008233,GO:0008236,GO:0016787,GO:0017171,
g26377.t1	7440356	7440824	subtilase family	GO:0006508,GO:0008150,GO:0008152,GO:0019222,GO:0019538,GO:0043086,GO:0043170,GO:0044092,GO:0044238,GO:0050789,GO:0050790,GO:0065007,GO:0065009,GO:0071704,	NA	GO:0003674,GO:0003824,GO:0004175,GO:0004252,GO:0008233,GO:0008236,GO:0016787,GO:0017171,
g26378.t1	7441104	7443326	subtilase family	GO:0006508,GO:0008150,GO:0008152,GO:0019222,GO:0019538,GO:0043086,GO:0043170,GO:0044092,GO:0044238,GO:0050789,GO:0050790,GO:0065007,GO:0065009,GO:0071704,	NA	GO:0003674,GO:0003824,GO:0004175,GO:0004252,GO:0008233,GO:0008236,GO:0016787,GO:0017171,
g26379.t1	7451628	7452366	subtilase family	GO:0006508,GO:0008150,GO:0008152,GO:0019222,GO:0019538,GO:0043086,GO:0043170,GO:0044092,GO:0044238,GO:0050789,GO:0050790,GO:0065007,GO:0065009,GO:0071704,	NA	GO:0003674,GO:0003824,GO:0004175,GO:0004252,GO:0008233,GO:0008236,GO:0016787,GO:0017171,
g26380.t1	7470469	7471040	Ribosomal protein L4	GO:0006412,GO:0008150,GO:0008152,GO:0009058,GO:0009059,GO:0009987,GO:0010467,GO:0019538,GO:0034645,GO:0043170,GO:0044237,GO:0044238,GO:0044249,GO:0044260,GO:0071704,GO:1901576,	GO:0000311,GO:0000313,GO:0000315,GO:0005575,GO:0005622,GO:0005623,GO:0005634,GO:0005737,GO:0005829,GO:0005840,GO:0009507,GO:0009532,GO:0009534,GO:0009535,GO:0009536,GO:0009547,GO:0009570,GO:0009579,GO:0015934,GO:0016020,GO:0022626,GO:0031976,GO:0031984,GO:0032991,GO:0034357,GO:0042651,GO:0043226,GO:0043227,GO:0043228,GO:0043229,GO:0043231,GO:0043232,GO:0044391,GO:0044422,GO:0044424,GO:0044434,GO:…	GO:0003674,GO:0003676,GO:0003723,GO:0003727,GO:0003735,GO:0005198,GO:0005488,GO:0008187,GO:0008266,GO:0019843,GO:0097159,GO:1901363,
g26381.t1	7475890	7476591	transposon protein	GO:0000002,GO:0000003,GO:0000122,GO:0000226,GO:0000278,GO:0001654,GO:0001708,GO:0001745,GO:0002119,GO:0002164,GO:0003006,GO:0003008,GO:0003012,GO:0006082,GO:0006139,GO:0006259,GO:0006260,GO:0006261,GO:0006264,GO:0006278,GO:0006351,GO:0006355,GO:0006357,GO:0006364,GO:0006366,GO:0006396,GO:0006399,GO:0006412,GO:0006468,GO:0006508,GO:0006511,GO:0006518,GO:0006520,GO:0006575,GO:0006629,GO:0006631,GO:…	GO:0000139,GO:0005575,GO:0005622,GO:0005623,GO:0005634,GO:0005654,GO:0005667,GO:0005694,GO:0005700,GO:0005730,GO:0005737,GO:0005794,GO:0005798,GO:0005840,GO:0012505,GO:0012506,GO:0016020,GO:0030117,GO:0030118,GO:0030119,GO:0030120,GO:0030126,GO:0030131,GO:0030135,GO:0030137,GO:0030659,GO:0030660,GO:0030662,GO:0030663,GO:0030684,GO:0030688,GO:0031090,GO:0031224,GO:0031410,GO:0031974,GO:0031981,GO:…	GO:0000166,GO:0000976,GO:0001067,GO:0001882,GO:0001883,GO:0003674,GO:0003676,GO:0003677,GO:0003700,GO:0003723,GO:0003735,GO:0003824,GO:0003964,GO:0004175,GO:0004252,GO:0004363,GO:0004518,GO:0004519,GO:0004521,GO:0004523,GO:0004540,GO:0004601,GO:0004672,GO:0004842,GO:0005102,GO:0005198,GO:0005215,GO:0005488,GO:0005506,GO:0005515,GO:0005524,GO:0008233,GO:0008236,GO:0008270,GO:0016209,GO:0016301,GO:…
g26382.t1	7479414	7483587	Pentatricopeptide repeat-containing protein	NA	NA	NA
g26383.t1	7486132	7488024	CACTA, En Spm sub-class	GO:0006508,GO:0008150,GO:0008152,GO:0019538,GO:0043170,GO:0044238,GO:0071704,	NA	GO:0003674,GO:0003824,GO:0008233,GO:0008234,GO:0016787,
g26384.t1	7507422	7507841	Inactive receptor kinase	GO:0006468,GO:0006793,GO:0006796,GO:0008150,GO:0008152,GO:0009987,GO:0016310,GO:0019538,GO:0036211,GO:0043170,GO:0043412,GO:0044237,GO:0044238,GO:0044260,GO:0071704,	GO:0005575,GO:0005622,GO:0005623,GO:0005634,GO:0005737,GO:0005886,GO:0009507,GO:0009536,GO:0016020,GO:0031224,GO:0043226,GO:0043227,GO:0043229,GO:0043231,GO:0044424,GO:0044425,GO:0044444,GO:0044464,GO:0071944,	GO:0000166,GO:0001882,GO:0001883,GO:0003674,GO:0003824,GO:0004672,GO:0005488,GO:0005524,GO:0016301,GO:0016740,GO:0016772,GO:0016773,GO:0017076,GO:0030554,GO:0032549,GO:0032550,GO:0032553,GO:0032555,GO:0032559,GO:0035639,GO:0036094,GO:0043167,GO:0043168,GO:0097159,GO:1901265,GO:1901363,
g26385.t1	7558688	7559286	subtilase family	GO:0006508,GO:0008150,GO:0008152,GO:0019222,GO:0019538,GO:0043086,GO:0043170,GO:0044092,GO:0044238,GO:0050789,GO:0050790,GO:0065007,GO:0065009,GO:0071704,	NA	GO:0003674,GO:0003824,GO:0004175,GO:0004252,GO:0008233,GO:0008236,GO:0016787,GO:0017171,
g26386.t1	7558807	7559052	subtilase family	GO:0006508,GO:0008150,GO:0008152,GO:0019222,GO:0019538,GO:0043086,GO:0043170,GO:0044092,GO:0044238,GO:0050789,GO:0050790,GO:0065007,GO:0065009,GO:0071704,	NA	GO:0003674,GO:0003824,GO:0004175,GO:0004252,GO:0008233,GO:0008236,GO:0016787,GO:0017171,
g26388.t1	7641240	7641734	Ribosomal protein L4	GO:0006412,GO:0008150,GO:0008152,GO:0009058,GO:0009059,GO:0009987,GO:0010467,GO:0019538,GO:0034645,GO:0043170,GO:0044237,GO:0044238,GO:0044249,GO:0044260,GO:0071704,GO:1901576,	GO:0000311,GO:0000313,GO:0000315,GO:0005575,GO:0005622,GO:0005623,GO:0005634,GO:0005737,GO:0005829,GO:0005840,GO:0009507,GO:0009532,GO:0009534,GO:0009535,GO:0009536,GO:0009547,GO:0009570,GO:0009579,GO:0015934,GO:0016020,GO:0022626,GO:0031976,GO:0031984,GO:0032991,GO:0034357,GO:0042651,GO:0043226,GO:0043227,GO:0043228,GO:0043229,GO:0043231,GO:0043232,GO:0044391,GO:0044422,GO:0044424,GO:0044434,GO:…	GO:0003674,GO:0003676,GO:0003723,GO:0003727,GO:0003735,GO:0005198,GO:0005488,GO:0008187,GO:0008266,GO:0019843,GO:0097159,GO:1901363,
g26390.t1	7643880	7647595	Pentatricopeptide repeat-containing protein	NA	NA	NA
g26392.t1	7658880	7661722	transposon protein	GO:0006139,GO:0006259,GO:0006310,GO:0006313,GO:0006725,GO:0006807,GO:0008150,GO:0008152,GO:0009987,GO:0032196,GO:0034641,GO:0043170,GO:0044237,GO:0044238,GO:0044260,GO:0046483,GO:0071704,GO:0090304,GO:1901360,	NA	GO:0003674,GO:0003676,GO:0003677,GO:0003824,GO:0004803,GO:0005488,GO:0008270,GO:0043167,GO:0043169,GO:0046872,GO:0046914,GO:0097159,GO:1901363,
g26393.t1	7664780	7665088	Inactive receptor kinase	GO:0006468,GO:0006793,GO:0006796,GO:0008150,GO:0008152,GO:0009987,GO:0016310,GO:0019538,GO:0036211,GO:0043170,GO:0043412,GO:0044237,GO:0044238,GO:0044260,GO:0071704,	GO:0005575,GO:0005622,GO:0005623,GO:0005634,GO:0005737,GO:0005886,GO:0009507,GO:0009536,GO:0016020,GO:0031224,GO:0043226,GO:0043227,GO:0043229,GO:0043231,GO:0044424,GO:0044425,GO:0044444,GO:0044464,GO:0071944,	GO:0000166,GO:0001882,GO:0001883,GO:0003674,GO:0003824,GO:0004672,GO:0005488,GO:0005524,GO:0016301,GO:0016740,GO:0016772,GO:0016773,GO:0017076,GO:0030554,GO:0032549,GO:0032550,GO:0032553,GO:0032555,GO:0032559,GO:0035639,GO:0036094,GO:0043167,GO:0043168,GO:0097159,GO:1901265,GO:1901363,
g26393.t2	7664780	7665256	Inactive receptor kinase	GO:0006468,GO:0006793,GO:0006796,GO:0008150,GO:0008152,GO:0009987,GO:0016310,GO:0019538,GO:0036211,GO:0043170,GO:0043412,GO:0044237,GO:0044238,GO:0044260,GO:0071704,	GO:0005575,GO:0005622,GO:0005623,GO:0005634,GO:0005737,GO:0005886,GO:0009507,GO:0009536,GO:0016020,GO:0031224,GO:0043226,GO:0043227,GO:0043229,GO:0043231,GO:0044424,GO:0044425,GO:0044444,GO:0044464,GO:0071944,	GO:0000166,GO:0001882,GO:0001883,GO:0003674,GO:0003824,GO:0004672,GO:0005488,GO:0005524,GO:0016301,GO:0016740,GO:0016772,GO:0016773,GO:0017076,GO:0030554,GO:0032549,GO:0032550,GO:0032553,GO:0032555,GO:0032559,GO:0035639,GO:0036094,GO:0043167,GO:0043168,GO:0097159,GO:1901265,GO:1901363,
g26394.t1	7684303	7685442	subtilase family	GO:0006508,GO:0008150,GO:0008152,GO:0019222,GO:0019538,GO:0043086,GO:0043170,GO:0044092,GO:0044238,GO:0050789,GO:0050790,GO:0065007,GO:0065009,GO:0071704,	NA	GO:0003674,GO:0003824,GO:0004175,GO:0004252,GO:0008233,GO:0008236,GO:0016787,GO:0017171,
g26395.t1	7700576	7700857	subtilase family	GO:0006508,GO:0008150,GO:0008152,GO:0019222,GO:0019538,GO:0043086,GO:0043170,GO:0044092,GO:0044238,GO:0050789,GO:0050790,GO:0065007,GO:0065009,GO:0071704,	NA	GO:0003674,GO:0003824,GO:0004175,GO:0004252,GO:0008233,GO:0008236,GO:0016787,GO:0017171,
g26399.t1	7776362	7776853	Inherit from euNOG: CACTA, En Spm sub-class	GO:0006508,GO:0008150,GO:0008152,GO:0019538,GO:0043170,GO:0044238,GO:0071704,	NA	GO:0003674,GO:0003824,GO:0008233,GO:0008234,GO:0016787,
g26400.t1	7784709	7786230	ZnF_C2HC	NA	NA	GO:0003674,GO:0003676,GO:0005488,GO:0008270,GO:0043167,GO:0043169,GO:0046872,GO:0046914,GO:0097159,GO:1901363,
g26401.t1	7786258	7790188	subtilase family	GO:0006508,GO:0008150,GO:0008152,GO:0019222,GO:0019538,GO:0043086,GO:0043170,GO:0044092,GO:0044238,GO:0050789,GO:0050790,GO:0065007,GO:0065009,GO:0071704,	NA	GO:0003674,GO:0003824,GO:0004175,GO:0004252,GO:0008233,GO:0008236,GO:0016787,GO:0017171,
g26404.t1	7851447	7859932	phosphatidylinositol-4-phosphate 5-kinase	GO:0006629,GO:0006644,GO:0006650,GO:0006793,GO:0006796,GO:0008150,GO:0008152,GO:0009987,GO:0016310,GO:0019538,GO:0019637,GO:0030258,GO:0043170,GO:0044237,GO:0044238,GO:0044255,GO:0044260,GO:0046486,GO:0046488,GO:0046834,GO:0046854,GO:0071704,	NA	GO:0000166,GO:0001882,GO:0001883,GO:0003674,GO:0003824,GO:0005488,GO:0005524,GO:0016301,GO:0016307,GO:0016740,GO:0016772,GO:0016773,GO:0017076,GO:0030554,GO:0032549,GO:0032550,GO:0032553,GO:0032555,GO:0032559,GO:0035639,GO:0036094,GO:0043167,GO:0043168,GO:0097159,GO:1901265,GO:1901363,
g26405.t1	7860549	7861624	Protein of unknown function (DUF679)	NA	NA	NA
g26406.t1	7862078	7864908	Exostosin family	GO:0008150,GO:0008152,	GO:0005575,GO:0016020,	GO:0003674,GO:0003824,GO:0016740,
g26408.t1	7869966	7876791	Transcription factor	GO:0006139,GO:0006351,GO:0006355,GO:0006725,GO:0006807,GO:0008150,GO:0008152,GO:0009058,GO:0009059,GO:0009889,GO:0009987,GO:0010467,GO:0010468,GO:0010556,GO:0016070,GO:0018130,GO:0019219,GO:0019222,GO:0019438,GO:0031323,GO:0031326,GO:0032774,GO:0034641,GO:0034645,GO:0034654,GO:0043170,GO:0044237,GO:0044238,GO:0044249,GO:0044260,GO:0044271,GO:0046483,GO:0050789,GO:0050794,GO:0051171,GO:0051252,GO:…	GO:0005575,GO:0005622,GO:0005623,GO:0005634,GO:0043226,GO:0043227,GO:0043229,GO:0043231,GO:0044424,GO:0044464,	NA
g26409.t1	7882182	7882505	NA	NA	NA	NA
g26410.t1	7890029	7894620	GDSL esterase lipase	GO:0006629,GO:0008150,GO:0008152,GO:0044238,GO:0071704,	NA	GO:0003674,GO:0003824,GO:0016787,GO:0016788,
g26411.t1	7909067	7909828	threonyl-tRNA synthetase	GO:0006082,GO:0006139,GO:0006399,GO:0006412,GO:0006418,GO:0006435,GO:0006520,GO:0006725,GO:0006807,GO:0008150,GO:0008152,GO:0009058,GO:0009059,GO:0009987,GO:0010467,GO:0016070,GO:0019538,GO:0019752,GO:0034641,GO:0034645,GO:0034660,GO:0043038,GO:0043039,GO:0043170,GO:0043436,GO:0044237,GO:0044238,GO:0044249,GO:0044260,GO:0044281,GO:0046483,GO:0071704,GO:0090304,GO:1901360,GO:1901564,GO:1901576,	GO:0005575,GO:0005618,GO:0005622,GO:0005623,GO:0005737,GO:0005739,GO:0005829,GO:0005886,GO:0009507,GO:0009536,GO:0016020,GO:0030312,GO:0043226,GO:0043227,GO:0043229,GO:0043231,GO:0044424,GO:0044444,GO:0044464,GO:0071944,	GO:0000166,GO:0001882,GO:0001883,GO:0003674,GO:0003824,GO:0004812,GO:0004829,GO:0005488,GO:0005524,GO:0016874,GO:0016875,GO:0017076,GO:0030554,GO:0032549,GO:0032550,GO:0032553,GO:0032555,GO:0032559,GO:0035639,GO:0036094,GO:0043167,GO:0043168,GO:0097159,GO:1901265,GO:1901363,
g26412.t1	7910306	7917294	threonyl-tRNA synthetase	GO:0006082,GO:0006139,GO:0006399,GO:0006412,GO:0006418,GO:0006435,GO:0006520,GO:0006725,GO:0006807,GO:0008150,GO:0008152,GO:0009058,GO:0009059,GO:0009987,GO:0010467,GO:0016070,GO:0019538,GO:0019752,GO:0034641,GO:0034645,GO:0034660,GO:0043038,GO:0043039,GO:0043170,GO:0043436,GO:0044237,GO:0044238,GO:0044249,GO:0044260,GO:0044281,GO:0046483,GO:0071704,GO:0090304,GO:1901360,GO:1901564,GO:1901576,	GO:0005575,GO:0005618,GO:0005622,GO:0005623,GO:0005737,GO:0005739,GO:0005829,GO:0005886,GO:0009507,GO:0009536,GO:0016020,GO:0030312,GO:0043226,GO:0043227,GO:0043229,GO:0043231,GO:0044424,GO:0044444,GO:0044464,GO:0071944,	GO:0000166,GO:0001882,GO:0001883,GO:0003674,GO:0003824,GO:0004812,GO:0004829,GO:0005488,GO:0005524,GO:0016874,GO:0016875,GO:0017076,GO:0030554,GO:0032549,GO:0032550,GO:0032553,GO:0032555,GO:0032559,GO:0035639,GO:0036094,GO:0043167,GO:0043168,GO:0097159,GO:1901265,GO:1901363,
g26413.t1	7910517	7917392	threonyl-tRNA synthetase	GO:0006082,GO:0006139,GO:0006399,GO:0006412,GO:0006418,GO:0006435,GO:0006520,GO:0006725,GO:0006807,GO:0008150,GO:0008152,GO:0009058,GO:0009059,GO:0009987,GO:0010467,GO:0016070,GO:0019538,GO:0019752,GO:0034641,GO:0034645,GO:0034660,GO:0043038,GO:0043039,GO:0043170,GO:0043436,GO:0044237,GO:0044238,GO:0044249,GO:0044260,GO:0044281,GO:0046483,GO:0071704,GO:0090304,GO:1901360,GO:1901564,GO:1901576,	GO:0005575,GO:0005618,GO:0005622,GO:0005623,GO:0005737,GO:0005739,GO:0005829,GO:0005886,GO:0009507,GO:0009536,GO:0016020,GO:0030312,GO:0043226,GO:0043227,GO:0043229,GO:0043231,GO:0044424,GO:0044444,GO:0044464,GO:0071944,	GO:0000166,GO:0001882,GO:0001883,GO:0003674,GO:0003824,GO:0004812,GO:0004829,GO:0005488,GO:0005524,GO:0016874,GO:0016875,GO:0017076,GO:0030554,GO:0032549,GO:0032550,GO:0032553,GO:0032555,GO:0032559,GO:0035639,GO:0036094,GO:0043167,GO:0043168,GO:0097159,GO:1901265,GO:1901363,
g26414.t1	7917667	7919649	pre-mRNA-splicing factor ISY1	NA	GO:0005575,GO:0005622,GO:0005623,GO:0005737,GO:0005829,GO:0009507,GO:0009536,GO:0043226,GO:0043227,GO:0043229,GO:0043231,GO:0044424,GO:0044444,GO:0044464,	GO:0003674,GO:0005198,
g26415.t1	7923385	7928078	Transcription factor	GO:0006139,GO:0006351,GO:0006355,GO:0006725,GO:0006807,GO:0008150,GO:0008152,GO:0009058,GO:0009059,GO:0009889,GO:0009987,GO:0010467,GO:0010468,GO:0010556,GO:0016070,GO:0018130,GO:0019219,GO:0019222,GO:0019438,GO:0031323,GO:0031326,GO:0032774,GO:0034641,GO:0034645,GO:0034654,GO:0043170,GO:0044237,GO:0044238,GO:0044249,GO:0044260,GO:0044271,GO:0046483,GO:0050789,GO:0050794,GO:0051171,GO:0051252,GO:…	GO:0005575,GO:0005622,GO:0005623,GO:0005634,GO:0043226,GO:0043227,GO:0043229,GO:0043231,GO:0044424,GO:0044464,	NA
g26416.t1	7933363	7934745	aspartic proteinase	GO:0006508,GO:0008150,GO:0008152,GO:0019538,GO:0043170,GO:0044238,GO:0071704,	GO:0005575,GO:0005618,GO:0005623,GO:0009505,GO:0016020,GO:0030312,GO:0044464,GO:0071944,	GO:0003674,GO:0003824,GO:0004175,GO:0004190,GO:0008233,GO:0016787,GO:0070001,
g26417.t1	7935639	7937365	Leucine-rich repeat	GO:0006468,GO:0006793,GO:0006796,GO:0008150,GO:0008152,GO:0009987,GO:0016310,GO:0019538,GO:0036211,GO:0043170,GO:0043412,GO:0044237,GO:0044238,GO:0044260,GO:0071704,	GO:0005575,GO:0016020,GO:0031224,GO:0044425,	GO:0000166,GO:0001882,GO:0001883,GO:0003674,GO:0003824,GO:0004672,GO:0004674,GO:0005488,GO:0005524,GO:0008270,GO:0016301,GO:0016740,GO:0016772,GO:0016773,GO:0017076,GO:0030554,GO:0032549,GO:0032550,GO:0032553,GO:0032555,GO:0032559,GO:0035639,GO:0036094,GO:0043167,GO:0043168,GO:0043169,GO:0046872,GO:0046914,GO:0097159,GO:1901265,GO:1901363,
g26418.t1	7936030	7937538	Leucine-rich repeat	GO:0006468,GO:0006793,GO:0006796,GO:0008150,GO:0008152,GO:0009987,GO:0016310,GO:0019538,GO:0036211,GO:0043170,GO:0043412,GO:0044237,GO:0044238,GO:0044260,GO:0071704,	GO:0005575,GO:0016020,GO:0031224,GO:0044425,	GO:0000166,GO:0001882,GO:0001883,GO:0003674,GO:0003824,GO:0004672,GO:0004674,GO:0005488,GO:0005524,GO:0008270,GO:0016301,GO:0016740,GO:0016772,GO:0016773,GO:0017076,GO:0030554,GO:0032549,GO:0032550,GO:0032553,GO:0032555,GO:0032559,GO:0035639,GO:0036094,GO:0043167,GO:0043168,GO:0043169,GO:0046872,GO:0046914,GO:0097159,GO:1901265,GO:1901363,
g26419.t1	7938504	7940355	GDSL esterase lipase	GO:0006629,GO:0008150,GO:0008152,GO:0044238,GO:0071704,	NA	GO:0003674,GO:0003824,GO:0016787,GO:0016788,
g26420.t1	7989212	7989517	glycine-rich protein	GO:0000003,GO:0003006,GO:0006139,GO:0006259,GO:0006355,GO:0006725,GO:0006807,GO:0006950,GO:0007275,GO:0008150,GO:0008152,GO:0009266,GO:0009409,GO:0009628,GO:0009790,GO:0009791,GO:0009889,GO:0009908,GO:0009987,GO:0010154,GO:0010228,GO:0010468,GO:0010556,GO:0019219,GO:0019222,GO:0022414,GO:0031323,GO:0031326,GO:0032392,GO:0032501,GO:0032502,GO:0032508,GO:0034641,GO:0043170,GO:0044237,GO:0044238,GO:…	GO:0005575,GO:0005622,GO:0005623,GO:0005634,GO:0005730,GO:0005737,GO:0005829,GO:0005886,GO:0016020,GO:0031974,GO:0031981,GO:0043226,GO:0043227,GO:0043228,GO:0043229,GO:0043231,GO:0043232,GO:0043233,GO:0044422,GO:0044424,GO:0044428,GO:0044444,GO:0044446,GO:0044464,GO:0070013,GO:0071944,	GO:0003674,GO:0003676,GO:0003677,GO:0003690,GO:0003697,GO:0003723,GO:0003729,GO:0005488,GO:0008270,GO:0043167,GO:0043169,GO:0046872,GO:0046914,GO:0097159,GO:1901363,
g26424.t1	8022887	8026680	GDSL esterase lipase	GO:0006629,GO:0008150,GO:0008152,GO:0044238,GO:0071704,	NA	GO:0003674,GO:0003824,GO:0016787,GO:0016788,
g26425.t1	8029442	8032215	serine threonine-protein kinase	GO:0000003,GO:0006468,GO:0006793,GO:0006796,GO:0007154,GO:0008037,GO:0008150,GO:0008152,GO:0009856,GO:0009875,GO:0009987,GO:0016310,GO:0019538,GO:0022414,GO:0032501,GO:0036211,GO:0043170,GO:0043412,GO:0044237,GO:0044238,GO:0044260,GO:0044703,GO:0044706,GO:0048544,GO:0048610,GO:0051704,GO:0071704,	GO:0005575,GO:0005623,GO:0005886,GO:0016020,GO:0031224,GO:0044425,GO:0044459,GO:0044464,GO:0071944,	GO:0000166,GO:0001882,GO:0001883,GO:0003674,GO:0003824,GO:0004672,GO:0004674,GO:0005488,GO:0005515,GO:0005516,GO:0005524,GO:0016301,GO:0016740,GO:0016772,GO:0016773,GO:0017076,GO:0030554,GO:0032549,GO:0032550,GO:0032553,GO:0032555,GO:0032559,GO:0035639,GO:0036094,GO:0043167,GO:0043168,GO:0097159,GO:1901265,GO:1901363,
g26426.t1	8044177	8048270	Mate efflux family protein	GO:0006810,GO:0006855,GO:0008150,GO:0009987,GO:0042221,GO:0050896,GO:0051179,GO:0051234,GO:0055085,	GO:0005575,GO:0016020,	GO:0003674,GO:0005215,GO:0015291,GO:0015297,GO:0022804,GO:0022857,
g26427.t1	8051681	8054180	Plant organelle RNA recognition domain	GO:0008150,GO:0008152,	GO:0005575,GO:0005622,GO:0005623,GO:0005737,GO:0005739,GO:0043226,GO:0043227,GO:0043229,GO:0043231,GO:0044424,GO:0044444,GO:0044464,	GO:0003674,GO:0003824,GO:0016787,

### Sheet: Supplementary Table 3
Supplementary Table 3. Genomic differences between each haplotype of C. ×yedoensis and its respective wild progenitor species (MUMmer4)
	C. itosakura vs. C. ×yedoensis C. itosakura haplotype		C. speciosa vs. C. ×yedoensis C. speciosa haplotype
	1-to-1	Many-to-Many	1-to-1	Many-to-Many
whole-genome	99.0548	97.9278	98.5152	97.05
chr1	99.0765	97.6798	98.5396	97.2548
chr2	98.6682	96.9536	97.8693	96.0208
chr3	99.2647	98.538	97.8526	96.3791
chr4	99.0597	97.9266	98.2627	96.9376
chr5	98.7872	97.9811	98.9282	97.8691
chr6	99.1852	98.1661	98.8349	97.6663
chr7	98.7657	97.4927	98.3436	95.7768
chr8	99.1519	98.3869	98.7146	97.5644

### Sheet: Supplementary Table 4
Supplementary Table 4. Genomic differences between each haplotype of C. ×yedoensis and its respective wild progenitor species (fastANI)
	C. itosakura vs. C. ×yedoensis C. itosakura haplotype	C. speciosa vs. C. ×yedoensis C. speciosa haplotype
genome_average	99.1518	98.6642
chr1	99.1584	98.5958
chr2	98.627	97.7676
chr3	99.3063	97.8659
chr4	99.0751	98.4902
chr5	98.9566	99.1201
chr6	99.2853	98.892
chr7	98.7159	98.5444
chr8	99.2056	98.8829
